# Phase variation as a major mechanism of adaptation in *Mycobacterium tuberculosis* complex

**DOI:** 10.1101/2022.06.10.495637

**Authors:** Roger Vargas, Michael J. Luna, Luca Freschi, Kenan C. Murphy, Thomas R. Ioerger, Christopher M. Sassetti, Maha R. Farhat

## Abstract

Phase variation induced by insertions and deletions (INDELs) in genomic homopolymeric tracts (HT) can silence and regulate genes in pathogenic bacteria but this process is not characterized in MTBC adaptation. We leverage 31,428 diverse clinical isolates to identify genomic regions including phase-variants under positive selection. Of 87,651 INDEL events that emerge repeatedly across the phylogeny, 12.4% are phase-variants within HTs (0.02% of the genome by length). We estimated the *in-vitro* frameshift rate in a neutral HT at 100x the neutral substitution rate at 1.1 × 10^−5^ frameshifts/HT/year. Using neutral evolution simulations, we identified 4,098 substitutions and 45 phase-variants to be putatively adaptive to MTBC (P<0.002). We experimentally confirm that a putatively adaptive phase-variant alters the expression of *espA,* a critical mediator of ESX-1 dependent virulence. Our evidence supports a new hypothesis that phase variation in the ESX-1 system of MTBC can act as a toggle between antigenicity and survival in the host.
