## Supplementary material for "Phase variation as a major mechanism of adaptation in *Mycobacterium tuberculosis* complex": Table S6

### Sheet: Sheet1
H37Rv Start	H37Rv End	polyNT	Locus Tag	Gene Symbol	Homoplasy Score	# Alternate
976897	976906	GGGGGGGGG	Rv0878c	PPE13	2317	8351
854252	854261	CCCCCCCCC	inter_Rv0759c_Rv0760c	inter_Rv0759c_Rv0760c	776	28077
976889	976896	TTTTTTTT	Rv0878c	PPE13	771	5641
1992323	1992331	CCCCCCCC	Rv1759c	wag22	578	4052
2338194	2338202	CCCCCCCC	Rv2081c	Rv2081c	360	4596
4139183	4139190	CCCCCCC	Rv3696c	glpK	282	388
1333661	1333668	GGGGGGG	Rv1190	Rv1190	277	914
4323354	4323361	GGGGGGG	inter_Rv3848_Rv3849	inter_Rv3848_espR	269	1355
2234247	2234254	GGGGGGG	inter_Rv1990c_Rv1991c	inter_Rv1990c_mazF6	217	901
364498	364505	GGGGGGG	inter_Rv0301_Rv0302	inter_vapC2_Rv0302	216	676
3742991	3742998	GGGGGGG	inter_Rv3345c_Rv3346c	inter_PE_PGRS50_Rv3346c	214	2229
691887	691894	CCCCCCC	Rv0592	mce2D	198	5158
4358979	4358986	GGGGGGG	Rv3879c	espK	192	902
1760164	1760171	GGGGGGG	Rv1553	frdB	178	791
4099402	4099409	GGGGGGG	RVnc0004	B11	163	656
1700415	1700422	GGGGGGG	Rv1509	Rv1509	153	399
2976558	2976565	CCCCCCC	inter_Rv2652c_Rv2653c	inter_Rv2652c_Rv2653c	152	669
36470	36477	CCCCCCC	Rv0032	bioF2	140	4903
2536625	2536632	GGGGGGG	Rv2264c	Rv2264c	138	8974
3308313	3308320	GGGGGGG	Rv2955c	Rv2955c	137	472
4337820	4337827	GGGGGGG	Rv3860	Rv3860	131	337
4056480	4056487	TTTTTTT	inter_Rv3616c_Rv3617	inter_espA_ephA	108	405
2796131	2796138	CCCCCCC	Rv2487c	PE_PGRS42	93	762
1026916	1026923	GGGGGGG	inter_Rv0920c_Rv0921	inter_Rv0920c_Rv0921	90	332
2881582	2881589	TTTTTTT	inter_Rv2560_Rv2563	inter_Rv2560_Rv2563	89	3701
799136	799143	CCCCCCC	Rv0698	Rv0698	83	4229
2522481	2522488	GGGGGGG	Rv2248	Rv2248	79	250
191391	191398	CCCCCCC	Rv0161	Rv0161	73	274
2141408	2141415	GGGGGGG	Rv1894c	Rv1894c	72	433
1002282	1002289	CCCCCCC	Rv0897c	Rv0897c	69	294
2440187	2440194	GGGGGGG	inter_Rv2177c_Rv2178c	inter_Rv2177c_aroG	69	819
1572680	1572687	CCCCCCC	Rv1396c	PE_PGRS25	68	1792
4325205	4325212	AAAAAAA	Rv3852	hns	64	155
868160	868167	GGGGGGG	Rv0774c	Rv0774c	64	151
3112277	3112284	CCCCCCC	Rv2803	Rv2803	63	130
4019546	4019553	GGGGGGG	Rv3577	Rv3577	63	149
3539139	3539146	GGGGGGG	Rv3170	aofH	62	2862
3602343	3602350	CCCCCCC	Rv3225c	Rv3225c	62	157
4251293	4251300	GGGGGGG	Rv3797	fadE35	59	142
1546465	1546472	CCCCCCC	Rv1373	Rv1373	58	333
2001789	2001796	GGGGGGG	Rv1768	PE_PGRS31	57	361
3559990	3559997	CCCCCCC	Rv3192	Rv3192	55	152
3377346	3377353	CCCCCCC	Rv3018c	PPE46	54	116
2867737	2867744	CCCCCCC	Rv2544	lppB	50	262
4298220	4298227	GGGGGGG	Rv3825c	pks2	48	96
2693194	2693201	GGGGGGG	Rv2396	PE_PGRS41	44	572
2682916	2682923	CCCCCCC	Rv2388c	hemN	44	247
3450182	3450189	CCCCCCC	Rv3084	lipR	40	119
928285	928292	CCCCCCC	Rv0834c	PE_PGRS14	39	85
3832356	3832363	GGGGGGG	Rv3413c	Rv3413c	39	187
4026422	4026429	CCCCCCC	inter_Rv3584_Rv3585	inter_lpqE_radA	38	147
373026	373033	AAAAAAA	Rv0305c	PPE6	38	185
1685259	1685266	GGGGGGG	Rv1493	mutB	35	78
1552	1559	AAAAAAA	inter_Rv0001_Rv0002	inter_dnaA_dnaN	33	467
2999988	2999995	CCCCCCC	inter_Rv2682c_Rv2683	inter_dxs1_Rv2683	32	133
478227	478234	TTTTTTT	Rv0399c	lpqK	31	126
2012423	2012430	GGGGGGG	Rv1778c	Rv1778c	31	70
290163	290170	TTTTTTT	Rv0241c	htdX	30	67
1852176	1852183	TTTTTTT	inter_Rv1640c_Rv1641	inter_lysX_infC	29	324
2512237	2512244	CCCCCCC	Rv2240c	Rv2240c	29	35
2565159	2565166	TTTTTTT	inter_Rv2293c_Rv2294	inter_Rv2293c_Rv2294	27	62
912694	912701	CCCCCCC	inter_Rv0819_Rv0820	inter_mshD_phoT	27	149
2041241	2041248	TTTTTTT	Rv1800	PPE28	26	66
3072705	3072712	CCCCCCC	Rv2762c	Rv2762c	26	59
1104573	1104580	TTTTTTT	Rv0987	Rv0987	24	68
1721428	1721435	AAAAAAA	Rv1526c	Rv1526c	23	82
1066020	1066027	GGGGGGG	Rv0954	Rv0954	22	26
1728581	1728588	AAAAAAA	inter_Rv1527c_Rv1528c	inter_pks5_papA4	20	41
101499	101506	GGGGGGG	Rv0092	ctpA	19	28
2779012	2779019	CCCCCCC	Rv2476c	gdh	17	35
4007271	4007278	GGGGGGG	Rv3565	aspB	15	26
2473736	2473743	TTTTTTT	Rv2209	Rv2209	15	42
1858708	1858715	CCCCCCC	inter_Rv1648_Rv1649	inter_Rv1648_pheS	13	21
2571311	2571318	CCCCCCC	Rv2299c	htpG	13	17
2639267	2639274	CCCCCCC	inter_Rv2353c_Rv2357c	inter_PPE39_glyS	13	33
898905	898912	GGGGGGG	Rv0805	Rv0805	10	12
4123558	4123565	CCCCCCC	Rv3682	ponA2	10	14
4398670	4398677	CCCCCCC	Rv3910	Rv3910	10	12
3636333	3636340	CCCCCCC	Rv3256c	Rv3256c	9	9
794672	794679	AAAAAAA	inter_Rv0694_Rv0695	inter_Rv0694_Rv0695	8	10
4355863	4355870	GGGGGGG	Rv3877	eccD1	8	10
1171551	1171558	TTTTTTT	Rv1048c	Rv1048c	8	12
2107940	2107947	CCCCCCC	Rv1860	apa	7	7
4045484	4045491	CCCCCCC	Rv3603c	Rv3603c	6	13
914501	914508	AAAAAAA	Rv0822c	Rv0822c	5	5
1839755	1839762	GGGGGGG	Rv1634	Rv1634	4	6
2389156	2389163	TTTTTTT	Rv2127	ansP1	3	4
3582011	3582018	GGGGGGG	Rv3205c	Rv3205c	2	2
3927678	3927685	GGGGGGG	Rv3507	PE_PGRS53	1	1
238807	238814	CCCCCCC	Rv0202c	mmpL11	1	2
3509816	3509823	GGGGGGG	Rv3143	Rv3143	1	1
2517589	2517596	CCCCCCC	inter_RVnc0018_Rv2244	inter_mcr16_acpM	0	0
2409193	2409200	CCCCCCC	Rv2150c	ftsZ	0	0
2517589	2517596	CCCCCCC	Rv2243	fabD	0	0
2469149	2469156	CCCCCCC	Rv2204c	Rv2204c	0	0
1860939	1860946	GGGGGGG	Rv1650	pheT	0	0
1852335	1852342	GGGGGGG	Rv1641	infC	0	0
644504	644511	CCCCCCC	Rv0553	menC	0	0
2409513	2409520	GGGGGGG	Rv2150c	ftsZ	0	0
1791450	1791457	CCCCCCC	Rv1590	Rv1590	0	0
2339948	2339955	CCCCCCC	Rv2082	Rv2082	0	0
2308553	2308560	CCCCCCC	Rv2051c	ppm1	0	0
3163650	3163657	GGGGGGG	Rv2853	PE_PGRS48	0	0
1990551	1990558	CCCCCCC	Rv1759c	wag22	0	0
587728	587735	CCCCCCC	Rv0497	Rv0497	0	0
1868795	1868802	CCCCCCC	Rv1655	argD	0	0
1655829	1655836	CCCCCCC	Rv1468c	PE_PGRS29	0	0
1864137	1864144	CCCCCCC	Rv1651c	PE_PGRS30	0	0
4094053	4094060	GGGGGGG	Rv3653	PE_PGRS61	0	0
1864037	1864044	CCCCCCC	Rv1651c	PE_PGRS30	0	0
4258500	4258507	GGGGGGG	Rv3800c	pks13	0	0
2076159	2076166	CCCCCCC	Rv1832	gcvB	0	0
4005250	4005257	CCCCCCC	Rv3564	fadE33	0	0
1742297	1742304	GGGGGGG	Rv1539	lspA	0	0
1619015	1619022	GGGGGGG	Rv1441c	PE_PGRS26	0	0
1386010	1386017	CCCCCCC	Rv1243c	PE_PGRS23	0	0
4310175	4310182	CCCCCCC	Rv3835	Rv3835	0	0
3830213	3830220	CCCCCCC	Rv3411c	guaB2	0	0
71453	71460	CCCCCCC	Rv0064	Rv0064	0	0
3741963	3741970	CCCCCCC	Rv3345c	PE_PGRS50	0	0
3379783	3379790	CCCCCCC	inter_Rv3020c_Rv3022A	inter_esxS_PE29	0	0
3364855	3364863	CCCCCCCC	Rv3006	lppZ	0	0
1632349	1632356	CCCCCCC	Rv1450c	PE_PGRS27	0	0
1459829	1459836	TTTTTTT	Rv1303	Rv1303	0	0
3258368	3258375	CCCCCCC	Rv2933	ppsC	0	0
3258351	3258358	CCCCCCC	Rv2933	ppsC	0	0
2447669	2447676	TTTTTTT	Rv2186c	Rv2186c	0	0
3248308	3248315	CCCCCCC	Rv2931	ppsA	0	0
2999851	2999858	CCCCCCC	Rv2682c	dxs1	0	0
3093722	3093729	TTTTTTT	Rv2785c	rpsO	0	0
3879674	3879681	TTTTTTT	Rv3459c	rpsK	0	0
1488557	1488564	CCCCCCC	Rv1325c	PE_PGRS24	0	0
17896	17904	GGGGGGGG	Rv0015c	pknA	0	0
969733	969740	CCCCCCC	Rv0872c	PE_PGRS15	0	0
623674	623681	GGGGGGG	Rv0532	PE_PGRS6	0	0
839545	839552	GGGGGGG	Rv0747	PE_PGRS10	0	0
2960944	2960951	CCCCCCC	Rv2634c	PE_PGRS46	0	0
926305	926312	GGGGGGG	Rv0833	PE_PGRS13	0	0
927019	927026	GGGGGGG	Rv0833	PE_PGRS13	0	0
929017	929024	CCCCCCC	Rv0834c	PE_PGRS14	0	0
2858258	2858265	CCCCCCC	Rv2533c	nusB	0	0
1091980	1091987	GGGGGGG	Rv0977	PE_PGRS16	0	0
1203483	1203490	GGGGGGG	Rv1078	Rv1078	0	0
2804942	2804949	CCCCCCC	Rv2490c	PE_PGRS43	0	0
1573160	1573167	CCCCCCC	Rv1396c	PE_PGRS25	0	0
